# CHROMATIX: computing the functional landscape of many-body chromatin interactions in transcriptionally active loci from deconvolved single-cells

**DOI:** 10.1101/854190

**Authors:** Alan Perez-Rathke, Qiu Sun, Boshen Wang, Valentina Boeva, Zhifeng Shao, Jie Liang

**Affiliations:** University of Illinois at Chicago; Shanghai Jiao Tong University; U1016 INSERM, Institut Cochin, CNRS UMR 8104 / Universite Paris Descartes UMR-S1016

## Abstract

Chromatin interactions are important for gene regulation and cellular specialization. Emerging evidence suggests many-body spatial interactions can play important roles in condensing super-enhancer regions into a cohesive transcriptional apparatus. Chromosome conformation studies using Hi-C are limited to pairwise, population-averaged interactions; therefore, not suitable for direct assessment of many-body interactions. We describe a computational model, CHROMATIX, that reconstructs structural ensembles based on Hi-C data and identifies significant many-body interactions. For a diverse set of highly-active transcriptional loci with at least 2 super-enhancers, we detail the many-body functional landscape and show DNase-accessibility, POLR2A binding, and decreased H3K27me3 are predictive of interaction-enriched regions.
