## Supplementary material for "CHROMATIX: computing the functional landscape of many-body chromatin interactions in transcriptionally active loci from deconvolved single-cells": Table of genomic regions modeled for this study.

name	chr	bp_start	bp_end	bp_span	refgene	mon_diam	mon_num	mon_bp	ntot	nspc	k	kf	fdr	pearsonDC	pearson0	pearson1	pearson2	pearson3	pearsonFHC	nFHC	A	B
chr1.27120000.27895000	chr1	27120000	27895000	775000	PIGV:ZDHHC18:SFN:GPN2:GPATCH3:NR0B2:NUDC:KDF1:TRNP1:FAM46B:SLC9A1:WDTC1:TMEM222:ACTG1P20:SYTL1:MAP3K6:FCN3:CD164L2:GPR3:WASF2:AHDC1	405.2434649	155	5000	12085	568	33	0.058098592	0.05	0.695322587	0.977829627	0.973308874	0.966303168	0.954028405	0.974021108	169	1	0
chr1.27735000.28555000	chr1	27735000	28555000	820000	WASF2:AHDC1:FGR:IFI6:FAM76A:STX12:PPP1R8:SCARNA1:THEMIS2:RPA2:SMPDL3B:XKR8:EYA3:PTAFR:DNAJC8	405.2434649	164	5000	13523	636	31	0.048742138	0.05	0.612804696	0.971666363	0.965807436	0.95668312	0.941358654	0.960250833	139	1	0
chr1.160155000.160815000	chr1	160155000	160815000	660000	ATP1A4:CASQ1:LOC729867:PEA15:DCAF8:PEX19:COPA:SUMO1P3:NCSTN:NHLH1:VANGL2:SLAMF6:CD84:SLAMF1:CD48:SLAMF7:LY9:CD244	405.2434649	132	5000	8776	552	30	0.054347826	0.05	0.648372946	0.971427539	0.965692122	0.95682529	0.941728374	0.993193647	115	1	0
chr1.206900000.207705000	chr1	206900000	207705000	805000	MAPKAPK2:IL10:IL19:IL20:IL24:FCMR:PIGR:FCAMR:C1orf116:YOD1:PFKFB2:C4BPB:C4BPA:CD55:CR2:CR1	405.2434649	161	5000	12864	669	33	0.049327354	0.05	0.693043411	0.972104163	0.967197805	0.959557091	0.94617955	0.922310209	86	1	0
chr1.234635000.235415000	chr1	234635000	235415000	780000	LINC01354:IRF2BP2:LINC00184:LOC101927787:LINC01132:LOC101927851:TOMM20:SNORA14B:RBM34:ARID4B:MIR4753	405.2434649	156	5000	10869	872	30	0.03440367	0.05	0.41738623	0.917551941	0.90829526	0.894884656	0.876414751	0.995099906	138	1	0
chr10.62575000.63820000	chr10	62575000	63820000	1245000	RHOBTB1:LINC00845:TMEM26:TMEM26-AS1:C10orf107:ARID5B	405.2434649	249	5000	30446	745	28	0.037583893	0.05	0.558856711	0.977359363	0.972455888	0.96472255	0.950877307	NA	0	0.1767	0.8233
chr10.73980000.74940000	chr10	73980000	74940000	960000	ANAPC16:DDIT4:DNAJB12:MICU1:MCU:MIR4676:OIT3:PLA2G12B:P4HA1:NUDT13:ECD:FAM149B1	405.2434649	192	5000	18523	591	33	0.055837563	0.05	0.720917677	0.981305456	0.977468905	0.971535573	0.96117403	0.947128722	117	1	0
chr11.64780000.65395000	chr11	64780000	65395000	615000	ARL2:ARL2-SNX15:MIR6879:SNX15:SAC3D1:NAALADL1:CDCA5:ZFPL1:TMEM262:VPS51:TM7SF2:ZNHIT2:FAU:MRPL49:SYVN1:MIR6751:SPDYC:CAPN1:SLC22A20:POLA2:CDC42EP2:DPF2:TIGD3:SLC25A45:FRMD8:NEAT1:MIR612:MALAT1:TALAM1:MASCRNA:SCYL1:LTBP3:SSSCA1-AS1:SSSCA1:FAM89B:EHBP1L1:KCNK7:MAP3K11:PCNX3	405.2434649	123	5000	7625	429	32	0.074592075	0.05	0.740070295	0.972138057	0.966885991	0.958969912	0.946577012	0.934101532	204	1	0
chr11.67010000.67900000	chr11	67010000	67900000	890000	KDM2A:GRK2:ANKRD13D:SSH3:LOC100130987:POLD4:CLCF1:RAD9A:PPP1CA:TBC1D10C:CARNS1:RPS6KB2:PTPRCAP:CORO1B:GPR152:CABP4:TMEM134:AIP:MIR6752:PITPNM1:CDK2AP2:CABP2:GSTP1:C11orf72:NDUFV1:DOC2GP:NUDT8:TBX10:ACY3:ALDH3B2:FAM86C2P:UNC93B1:ALDH3B1:NDUFS8:MIR7113:MIR4691:TCIRG1:MIR6753:CHKA	405.2434649	178	5000	15858	628	31	0.049363057	0.05	0.707765362	0.975377798	0.970274801	0.962334813	0.948407369	0.974789646	138	1	0
chr11.120695000.121475000	chr11	120695000	121475000	780000	GRIK4:LOC101929227:LOC101929208:TBCEL:TECTA:SC5D:SORL1	405.2434649	156	5000	12238	779	29	0.037227214	0.05	0.684566865	0.97665113	0.97170214	0.963901035	0.949907982	0.999816578	79	1	0
chr12.11690000.12210000	chr12	11690000	12210000	520000	LINC01252:ETV6	405.2434649	104	5000	5460	452	34	0.075221239	0.05	0.620156278	0.97421056	0.969052957	0.961030283	0.947122965	0.996610398	142	0.9808	0.0192
chr12.92385000.93065000	chr12	92385000	93065000	680000	LINC01619:BTG1:LOC101928617:CLLU1OS:CLLU1:LOC100507616	405.2434649	136	5000	9316	486	34	0.069958848	0.05	0.695878317	0.97507011	0.970080923	0.962385476	0.949069704	0.980381441	103	0.8824	0.1176
chr12.92890000.93820000	chr12	92890000	93820000	930000	C12orf74:PLEKHG7:EEA1:LOC643339:LOC102724933:NUDT4:UBE2N	405.2434649	186	5000	17360	835	29	0.034730539	0.05	0.615750235	0.977338068	0.972447994	0.964708243	0.950946295	0.995713961	62	0.8925	0.1075
chr12.108925000.109850000	chr12	108925000	109850000	925000	SART3:ISCU:TMEM119:SELPLG:MIR4496:CORO1C:SSH1:MIR619:DAO:SVOP:USP30:USP30-AS1:ALKBH2:UNG:ACACB:FOXN4:LINC01486:MYO1H	405.2434649	185	5000	15495	976	26	0.026639344	0.05	0.525987658	0.931442914	0.923555112	0.912084283	0.892968481	0.949290518	127	0.7838	0.2162
chr14.50105000.50585000	chr14	50105000	50585000	480000	POLE2:KLHDC1:KLHDC2:NEMF:RN7SL2:ARF6:MIR6076:LINC01588:LINC01599:VCPKMT:SOS2	405.2434649	96	5000	4656	482	32	0.066390041	0.05	0.663376885	0.964425135	0.957768941	0.947672481	0.930812962	0.914235257	59	1	0
chr14.68285000.69330000	chr14	68285000	69330000	1045000	RAD51B:LOC100996664:ZFP36L1	405.2434649	209	5000	21944	774	33	0.042635659	0.05	0.574272296	0.978482851	0.973845059	0.966525045	0.95390829	0.937726796	18	1	0
chr16.85845000.86580000	chr16	85845000	86580000	735000	IRF8:MIR6774:LINC01082:LINC01081:LINC02135:LINC00917:FENDRR:FOXF1:MTHFSD	405.2434649	147	5000	10873	685	34	0.049635036	0.05	0.776537634	0.969561263	0.963789963	0.955111574	0.940699233	0.929454436	156	0.3469	0.6531
chr17.8295000.8915000	chr17	8295000	8915000	620000	RNF222:NDEL1:MYH10:CCDC42:SPDYE4:MFSD6L:PIK3R6:PIK3R5	405.2434649	124	5000	7748	439	34	0.077448747	0.05	0.71511533	0.978172856	0.973894025	0.967337283	0.956113905	0.980793255	107	0.9758	0.0242
chr18.10530000.11160000	chr18	10530000	11160000	630000	NAPG:LOC101927410:PIEZO2:MIR6788	405.2434649	126	5000	7996	557	33	0.059245961	0.05	0.641856698	0.973446527	0.968008646	0.959516579	0.944950909	0.983018938	106	0.4762	0.5238
chr18.60675000.61120000	chr18	60675000	61120000	445000	BCL2:KDSR:VPS4B	405.2434649	89	5000	4005	365	32	0.087671233	0.05	0.65931075	0.963407169	0.956608856	0.946294506	0.929694083	0.956495685	118	1	0
chr19.15710000.16785000	chr19	15710000	16785000	1075000	CYP4F8:CYP4F3:CYP4F12:OR10H2:OR10H3:CYP4F24P:OR10H5:OR10H1:UCA1:LINC01835:CYP4F2:CYP4F11:OR10H4:LINC00661:LINC00905:TPM4:RAB8A:HSH2D:CIB3:FAM32A:AP1M1:KLF2:EPS15L1:CALR3:C19orf44:CHERP:SLC35E1:MED26:SMIM7:TMEM38A	405.2434649	215	5000	23063	928	32	0.034482759	0.05	0.723560034	0.970801985	0.964702829	0.955214497	0.938593381	0.979178338	117	0.5442	0.4558
chr2.64445000.65095000	chr2	64445000	65095000	650000	LOC100507006:MIR4433B:MIR4433A:LGALSL:LOC101927402:AFTPH:MIR4434:LOC339807:SERTAD2:LINC01800	405.2434649	130	5000	8514	573	34	0.059336824	0.05	0.637014089	0.972423394	0.966799698	0.958041678	0.943622631	0.982699937	93	1	0
chr2.196590000.197165000	chr2	196590000	197165000	575000	SLC39A10:DNAH7:STK17B:HECW2:LOC101927482	405.2434649	115	5000	6613	479	32	0.066805846	0.05	0.712949974	0.974488455	0.969557817	0.962028979	0.949167435	0.981164325	73	0.8435	0.1565
chr2.230805000.231690000	chr2	230805000	231690000	885000	FBXO36:SLC16A14:SP110:SP140:SP140L:SP100:LINC01907:CAB39	405.2434649	177	5000	15753	670	33	0.049253731	0.05	0.636549757	0.982182556	0.978456531	0.972635744	0.962348087	0.999421577	99	1	0
chr20.52195000.52700000	chr20	52195000	52700000	505000	ZNF217:LOC105372672:SUMO1P1:BCAS1:MIR4756	405.2434649	101	5000	5151	485	34	0.070103093	0.05	0.641851734	0.966239482	0.959573502	0.949247892	0.931478891	0.997775333	155	0.9901	0.0099
chr21.26770000.27115000	chr21	26770000	27115000	345000	LINC00158:MIR155HG:MIR155:LINC00515:MRPL39:JAM2:ATP5J:GABPA	405.2434649	69	5000	2414	301	32	0.106312292	0.05	0.733019749	0.943013625	0.933498868	0.91948728	0.897944047	0.879850786	64	0.5797	0.4203
chr4.185180000.185665000	chr4	185180000	185665000	485000	LOC728175:LOC102723766:IRF2:LVCAT8:CASP3:PRIMPOL:CENPU	405.2434649	97	5000	4753	366	33	0.090163934	0.05	0.656625554	0.968735042	0.962965379	0.954272738	0.940935436	0.990096558	95	1	0
chr5.88020000.89700000	chr5	88020000	89700000	1680000	MEF2C:MEF2C-AS1:MIR3660:LINC01339:CETN3	405.2434649	336	5000	56534	1006	27	0.026838966	0.05	0.333732694	0.974660001	0.969014654	0.96002987	0.943697541	1	34	0.8214	0.1786
chr5.130540000.131145000	chr5	130540000	131145000	605000	LYRM7:CDC42SE2:RAPGEF6:FNIP1:MEIKIN	405.2434649	121	5000	7373	371	34	0.091644205	0.05	0.707358719	0.982358842	0.978938528	0.973720907	0.964911359	0.99293469	81	1	0
chr5.142590000.143220000	chr5	142590000	143220000	630000	ARHGAP26:NR3C1:MIR5197:HMHB1	405.2434649	126	5000	8001	330	34	0.103030303	0.05	0.540958221	0.982837938	0.979383731	0.974032201	0.965063739	NA	0	0.9683	0.0317
chr6.11655000.12295000	chr6	11655000	12295000	640000	ADTRP:LOC101928253:HIVEP1:EDN1	405.2434649	128	5000	8256	487	35	0.071868583	0.05	0.627613898	0.978284691	0.97391385	0.967143979	0.956033807	0.994723635	89	1	0
chr6.14725000.15660000	chr6	14725000	15660000	935000	JARID2:JARID2-AS1:DTNBP1	405.2434649	187	5000	17578	653	30	0.045941807	0.05	0.6574222	0.98318333	0.979621653	0.974032407	0.964202636	1	102	1	0
chr6.26040000.27880000	chr6	26040000	27880000	1840000	HIST1H2BB:HIST1H3C:HIST1H1C:LOC108783645:HFE:HIST1H4C:HIST1H1T:HIST1H2BC:HIST1H2AC:HIST1H1E:HIST1H2BD:HIST1H2BE:HIST1H4D:HIST1H3D:HIST1H2AD:HIST1H2BF:HIST1H4E:HIST1H2BG:HIST1H2AE:HIST1H3E:HIST1H1D:HIST1H4F:HIST1H4G:HIST1H3F:HIST1H2BH:HIST1H3G:HIST1H2BI:HIST1H4H:BTN3A2:BTN2A2:BTN3A1:BTN2A3P:BTN3A3:BTN2A1:LOC285819:BTN1A1:HCG11:HMGN4:LOC105374988:ABT1:ZNF322:GUSBP2:LINC00240:LOC100270746:HIST1H2BJ:…	405.2434649	368	5000	62785	2112	15	0.007102273	0.05	0.217449946	0.910692442	0.894154298	0.868945598	0.826579185	0.994188915	214	0.837	0.0543
chr7.73280000.73830000	chr7	73280000	73830000	550000	WBSCR28:ELN:LIMK1:EIF4H:MIR590:LAT2:RFC2:CLIP2	405.2434649	110	5000	6105	406	31	0.07635468	0.05	0.73058536	0.980361254	0.976610728	0.970908555	0.961214036	0.964993674	147	1	0
chr8.127835000.128530000	chr8	127835000	128530000	695000	PCAT1:PCAT2:PRNCR1:CASC19:CCAT1:CASC21:CASC8:CCAT2:POU5F1B	405.2434649	139	5000	9717	494	31	0.062753036	0.05	0.741625983	0.971261188	0.96553392	0.956720366	0.941856413	0.932753681	82	0.6187	0.3813
chr9.4755000.5730000	chr9	4755000	5730000	975000	RCL1:MIR101-2:JAK2:INSL6:INSL4:RLN2:RLN1:PLGRKT:CD274:PDCD1LG2:RIC1	405.2434649	195	5000	19106	725	28	0.03862069	0.05	0.674518737	0.977011012	0.972133648	0.964479936	0.950962104	0.998324624	67	1	0
chr9.36860000.37420000	chr9	36860000	37420000	560000	PAX5:MIR4540:MIR4476:EBLN3P:ZCCHC7	405.2434649	112	5000	6328	504	30	0.05952381	0.05	0.67799553	0.97632882	0.97168156	0.964530793	0.952323219	0.970133968	119	0.9286	0.0714
chrX.12950000.13525000	chrX	12950000	13525000	575000	TLR8-AS1:TMSB4X:FAM9C:GS1-600G8.3:ATXN3L:LINC01203	405.2434649	115	5000	6670	365	34	0.093150685	0.05	0.683756008	0.963972011	0.957154365	0.946831529	0.930590964	0.924421563	143	1	0
chrX.19560000.20170000	chrX	19560000	20170000	610000	SH3KBP1:CXorf23:LOC729609:MAP7D2:MIR23C:EIF1AX:SCARNA9L:EIF1AX-AS1:RPS6KA3	405.2434649	122	5000	7503	425	33	0.077647059	0.05	0.7065648	0.981585209	0.978059083	0.972711241	0.963658237	0.991892232	100	1	0
