## Supplementary material for "CHROMATIX: computing the functional landscape of many-body chromatin interactions in transcriptionally active loci from deconvolved single-cells": Table of public biological datasets used.

### Sheet: Data
Cell Type	Genome Build	Technique	Target	Replicate	ENCODE	GEO	URL	Lab	Reference	Notes
GM12878	hg19	ChIP-seq	H3K27ac		ENCSR000AKC		https://www.encodeproject.org/files/ENCFF180LKW/	Bernstein (Broad)	https://www.encodeproject.org/experiments/ENCSR000AKC/	https://www.encodeproject.org/reference-epigenomes/ENCSR447YYN/
GM12878	hg19	ChIP-seq	H3K27me3		ENCSR000AKD		https://www.encodeproject.org/files/ENCFF167NBF/	Bernstein (Broad)	https://www.encodeproject.org/experiments/ENCSR000AKD/	https://www.encodeproject.org/reference-epigenomes/ENCSR447YYN/
GM12878	hg19	ChIP-seq	H3K4me1		ENCSR000AKF		https://www.encodeproject.org/files/ENCFF682WPF/	Bernstein (Broad)	https://www.encodeproject.org/experiments/ENCSR000AKF/	https://www.encodeproject.org/reference-epigenomes/ENCSR447YYN/
GM12878	hg19	ChIP-seq	H3K9me3		ENCSR000AOX	GSM733664	https://www.ncbi.nlm.nih.gov/geo/query/acc.cgi?acc=GSM733664	Bernstein (Broad)	https://www.encodeproject.org/experiments/ENCSR000AOX/	https://www.encodeproject.org/reference-epigenomes/ENCSR447YYN/
GM12878	hg19	ChIP-seq	POLR2AphosphoS5		ENCSR000BIF		https://www.encodeproject.org/files/ENCFF002UPS/	Myers (HAIB)	https://www.encodeproject.org/experiments/ENCSR000BIF/	https://www.encodeproject.org/reference-epigenomes/ENCSR447YYN/
GM12878	hg19	ChIP-seq	H3K36me3		ENCSR000DRW		https://www.encodeproject.org/files/ENCFF662QFK/	Stamatoyannopoulos (UW)	https://www.encodeproject.org/experiments/ENCSR000DRW/	https://www.encodeproject.org/reference-epigenomes/ENCSR447YYN/
GM12878	hg19	ChIP-seq	EP300		ENCSR000DZD		https://www.encodeproject.org/files/ENCFF820BXH/	Snyder (Stanford)	https://www.encodeproject.org/experiments/ENCSR000DZD/	https://www.encodeproject.org/reference-epigenomes/ENCSR447YYN/
GM12878	hg19	ChIP-seq	CTCF		ENCSR000DZN		https://www.encodeproject.org/files/ENCFF312KXX/	Snyder (Stanford)	https://www.encodeproject.org/experiments/ENCSR000DZN/	https://www.encodeproject.org/reference-epigenomes/ENCSR447YYN/
GM12878	hg19	DNase-seq	DNase1 restriction sites	1	ENCSR000EMT		https://www.encodeproject.org/files/ENCFF264NMW/	Stamatoyannopoulos (UW)	https://www.encodeproject.org/experiments/ENCSR000EMT/	https://www.encodeproject.org/reference-epigenomes/ENCSR447YYN/
GM12878	hg19	DNase-seq	DNase1 restriction sites	2	ENCSR000EMT		https://www.encodeproject.org/files/ENCFF901GZH/	Stamatoyannopoulos (UW)
GM12878	hg19	ChIP-seq	H3K4me3		ENCSR057BWO		https://www.encodeproject.org/files/ENCFF818GNV/	Bernstein (Broad)	https://www.encodeproject.org/experiments/ENCSR057BWO/
GM12878	GRCh38	WGBS	whole genome methylation	1	ENCSR890UQO		https://www.encodeproject.org/files/ENCFF796NFQ/	Myers (HAIB)	https://www.encodeproject.org/experiments/ENCSR890UQO/	https://www.encodeproject.org/reference-epigenomes/ENCSR447YYN/	Converted to hg19 using CrossMap tool
GM12878	GRCh38	WGBS	whole genome methylation	2			https://www.encodeproject.org/files/ENCFF812CHG/	Myers (HAIB)
GM12878	hg19	ChIP-seq	CBX5 (HP1a)		ENCSR372GIN		https://www.encodeproject.org/files/ENCFF442AII/	Myers (HAIB)	https://www.encodeproject.org/experiments/ENCSR372GIN/
GM12878	hg19	ChIP-seq	STAT3		ENCSR000DZV		https://www.encodeproject.org/files/ENCFF133SDO/	Snyder (Stanford)	https://www.encodeproject.org/experiments/ENCSR000DZV/
GM12878	hg19	ChIP-seq	H3K9ac		ENCSR000AKH		https://www.encodeproject.org/files/ENCFF465KNK/	Bernstein (Broad)	https://www.encodeproject.org/experiments/ENCSR000AKH/
GM12878	hg19	ChIP-seq	PAX5		ENCSR000BHD		https://www.encodeproject.org/files/ENCFF945PRR/	Myers (HAIB)	https://www.encodeproject.org/experiments/ENCSR000BHD/
GM12878	hg19	ChIP-seq	RAD21		ENCSR000BMY		https://www.encodeproject.org/files/ENCFF567EGK/	Myers (HAIB)	https://www.encodeproject.org/experiments/ENCSR000BMY/
GM12878	hg19	ChIP-seq	H3K79me2		ENCSR000AOW		https://www.encodeproject.org/files/ENCFF396JIR/	Bernstein (Broad)	https://www.encodeproject.org/experiments/ENCSR000AOW/
GM12878	hg19	ChIP-seq	POLR3			GSM935316	https://www.ncbi.nlm.nih.gov/geo/query/acc.cgi?acc=GSM935316	Snyder (Yale)		Also part of ENCODE
GM12878	hg19	ChIP-seq	MYC			GSM822290	https://www.ncbi.nlm.nih.gov/geo/query/acc.cgi?acc=GSM822290			ENCODE/OpenChrom-UTA
GM12878	hg19	RNA-seq (small, nuclear fraction)	plus strand unique	1	ENCSR000CQW		https://www.encodeproject.org/files/ENCFF937BBI/	Gingeras (CSHL)	https://www.encodeproject.org/experiments/ENCSR000CQW/	Possible mix of PolyA+ and PolyA-
GM12878	hg19	RNA-seq (small, nuclear fraction)	minus strand unique	1			https://www.encodeproject.org/files/ENCFF395XGO/
GM12878	hg19	RNA-seq (small, nuclear fraction)	plus strand unique	2			https://www.encodeproject.org/files/ENCFF957PZK/
GM12878	hg19	RNA-seq (small, nuclear fraction)	minus strand unique	2			https://www.encodeproject.org/files/ENCFF163IQD/
GM12878	hg19	RNA-seq PolyA- (long, nuclear fraction)	plus strand unique	1	ENCSR000CQF		https://www.encodeproject.org/files/ENCFF663PUB/	Gingeras (CSHL)	https://www.encodeproject.org/experiments/ENCSR000CQF/
GM12878	hg19	RNA-seq PolyA- (long, nuclear fraction)	minus strand unique	1			https://www.encodeproject.org/files/ENCFF271WFW/
GM12878	hg19	RNA-seq PolyA- (long, nuclear fraction)	plus strand unique	2			https://www.encodeproject.org/files/ENCFF932MVQ/
GM12878	GRCh38	RNA-seq PolyA- (long, nuclear fraction)	minus strand unique	2			https://www.encodeproject.org/files/ENCFF064LBB/				Converted to hg19 using CrossMap tool
GM12878	hg19	RNA-seq PolyA+ (long, nuclear fraction)	plus strand unique	1	ENCSR000CPO		https://www.encodeproject.org/files/ENCFF572JQA/	Gingeras (CSHL)	https://www.encodeproject.org/experiments/ENCSR000CPO/
GM12878	hg19	RNA-seq PolyA+ (long, nuclear fraction)	minus strand unique	1			https://www.encodeproject.org/files/ENCFF121WAL/
GM12878	hg19	RNA-seq PolyA+ (long, nuclear fraction)	plus strand unique	2			https://www.encodeproject.org/files/ENCFF613JUB/
GM12878	hg19	RNA-seq PolyA+ (long, nuclear fraction)	minus strand unique	2			https://www.encodeproject.org/files/ENCFF862GCF/
GM12878	hg19	Hi-C	whole genome			GSE63525	https://www.ncbi.nlm.nih.gov/geo/query/acc.cgi?acc=GSE63525	Lieberman Aiden
GM12878	hg19	Dip-C	whole genome			GSE117874	https://www.ncbi.nlm.nih.gov/geo/query/acc.cgi?acc=GSE117874	Xiaoliang Sunney Xie
