## Supplementary material for "CHROMATIX: computing the functional landscape of many-body chromatin interactions in transcriptionally active loci from deconvolved single-cells": Table of LILY annotations for super-enhancer, enhancer, and promoter regions.

chrom	chromStart	chromEnd	label	score	strand
chr1	27126298	27127400	enhancer	121	+
chr1	27192131	27193050	enhancer	525	+
chr1	27433098	27433800	enhancer	119	+
chr1	27438298	27439100	enhancer	136	+
chr1	27458498	27461200	enhancer	663	+
chr1	27461998	27464600	enhancer	663	+
chr1	27474798	27475350	enhancer	50	+
chr1	27487848	27488350	enhancer	75	+
chr1	27579348	27581800	enhancer	464	+
chr1	27851648	27852950	enhancer	320	+
chr1	27881748	27883200	enhancer	121	+
chr1	28015648	28017200	enhancer	302	+
chr1	28305498	28306400	enhancer	87	+
chr1	28355098	28356050	enhancer	110	+
chr1	28382498	28383500	enhancer	127	+
chr1	28385248	28385850	enhancer	56	+
chr1	28393198	28394350	enhancer	100	+
chr1	28395248	28399450	enhancer	553	+
chr1	28400648	28401800	enhancer	95	+
chr1	28402248	28402850	enhancer	57	+
chr1	28411598	28412629	enhancer	77	+
chr1	28440998	28442600	enhancer	191	+
chr1	28471148	28472100	enhancer	162	+
chr1	28473298	28475700	enhancer	509	+
chr1	28495298	28497000	enhancer	208	+
chr1	28497848	28500682	enhancer	629	+
chr1	28524998	28527900	enhancer	1289	+
chr1	160165498	160166000	enhancer	45	+
chr1	160205948	160206950	enhancer	84	+
chr1	160207398	160208000	enhancer	56	+
chr1	160229598	160229775	enhancer	15	+
chr1	160310498	160310560	enhancer	10	+
chr1	160315853	160317600	enhancer	283	+
chr1	160488548	160490550	enhancer	768	+
chr1	160671398	160671900	enhancer	43	+
chr1	160673398	160675650	enhancer	237	+
chr1	160676098	160679083	enhancer	2419	+
chr1	160806148	160808050	enhancer	382	+
chr1	207127748	207129400	enhancer	209	+
chr1	207140098	207141468	enhancer	279	+
chr1	207506148	207511250	enhancer	1695	+
chr1	207584648	207589400	enhancer	1528	+
chr1	207597898	207598450	enhancer	70	+
chr1	207602398	207605900	enhancer	794	+
chr1	207616898	207618150	enhancer	144	+
chr1	207630143	207630200	enhancer	11	+
chr1	234634298	234636950	enhancer	545	+
chr1	234657898	234659150	enhancer	150	+
chr1	234806648	234808100	enhancer	189	+
chr1	234831248	234832850	enhancer	345	+
chr1	234835498	234836200	enhancer	75	+
chr1	234859048	234863550	enhancer	1612	+
chr1	234865448	234868350	enhancer	1068	+
chr1	234903998	234904600	enhancer	75	+
chr1	234906998	234908800	enhancer	961	+
chr1	234909098	234909800	enhancer	103	+
chr1	234976598	234981550	enhancer	2588	+
chr1	235015148	235016150	enhancer	91	+
chr1	235017098	235018500	enhancer	212	+
chr1	235242048	235243700	enhancer	619	+
chr1	235245398	235247150	enhancer	562	+
chr1	235267698	235269650	enhancer	543	+
chr1	235310048	235311050	enhancer	139	+
chr1	235376398	235376850	enhancer	66	+
chr1	235403848	235404650	enhancer	74	+
chr1	235408948	235410300	enhancer	161	+
chr10	62894798	62895300	enhancer	85	+
chr10	63511648	63512600	enhancer	81	+
chr10	63546048	63546550	enhancer	52	+
chr10	73982348	73984100	enhancer	275	+
chr10	73987898	73988400	enhancer	61	+
chr10	74322748	74323750	enhancer	108	+
chr10	74454387	74454700	enhancer	41	+
chr10	74578998	74579500	enhancer	57	+
chr10	74836148	74837650	enhancer	338	+
chr10	74839748	74840400	enhancer	101	+
chr10	74840898	74841500	enhancer	61	+
chr10	74848098	74848650	enhancer	99	+
chr10	74853798	74854230	enhancer	55	+
chr10	74877098	74879650	enhancer	630	+
chr10	74915348	74916700	enhancer	147	+
chr11	64815048	64815600	enhancer	54	+
chr11	64821698	64822750	enhancer	108	+
chr11	64823048	64823507	enhancer	37	+
chr11	64834748	64837350	enhancer	360	+
chr11	64838998	64840200	enhancer	185	+
chr11	64845548	64847400	enhancer	547	+
chr11	64847648	64849113	enhancer	147	+
chr11	64897298	64897900	enhancer	56	+
chr11	64898598	64899501	enhancer	140	+
chr11	64918098	64919000	enhancer	226	+
chr11	64919248	64920650	enhancer	204	+
chr11	64926048	64926600	enhancer	64	+
chr11	65046598	65048500	enhancer	485	+
chr11	65057548	65060900	enhancer	715	+
chr11	65129548	65130750	enhancer	199	+
chr11	65307348	65309050	enhancer	351	+
chr11	65346007	65346400	enhancer	64	+
chr11	65353448	65357750	enhancer	2803	+
chr11	65378348	65379100	enhancer	186	+
chr11	67006348	67010850	enhancer	2009	+
chr11	67148048	67149450	enhancer	312	+
chr11	67253003	67255900	enhancer	1062	+
chr11	67325148	67326350	enhancer	129	+
chr11	67328898	67330150	enhancer	223	+
chr11	67353564	67357450	enhancer	1306	+
chr11	67368098	67368700	enhancer	92	+
chr11	67380348	67380633	enhancer	49	+
chr11	67412798	67415628	enhancer	390	+
chr11	67422998	67426450	enhancer	676	+
chr11	67765148	67766250	enhancer	138	+
chr11	67767198	67767800	enhancer	67	+
chr11	67857698	67858700	enhancer	108	+
chr11	67866198	67867700	enhancer	368	+
chr11	67884298	67885000	enhancer	74	+
chr11	67885948	67886356	enhancer	130	+
chr11	120788598	120789100	enhancer	49	+
chr11	120795798	120796800	enhancer	119	+
chr11	120905898	120906700	enhancer	105	+
chr11	120906898	120907400	enhancer	49	+
chr11	120929098	120930200	enhancer	83	+
chr11	120938548	120939300	enhancer	64	+
chr11	121106098	121109450	enhancer	1472	+
chr11	121170898	121171600	enhancer	73	+
chr11	121180098	121181050	enhancer	142	+
chr11	121206498	121209400	enhancer	521	+
chr11	121210198	121212400	enhancer	430	+
chr11	121237498	121240850	enhancer	1157	+
chr11	121242298	121244500	enhancer	525	+
chr12	11805286	11811200	enhancer	2195	+
chr12	11811648	11812400	enhancer	81	+
chr12	12007998	12009650	enhancer	287	+
chr12	12027998	12030150	enhancer	253	+
chr12	12034148	12036200	enhancer	321	+
chr12	12036448	12037300	enhancer	78	+
chr12	12037998	12038600	enhancer	54	+
chr12	12047048	12047900	enhancer	174	+
chr12	12054948	12055950	enhancer	111	+
chr12	12058348	12060650	enhancer	297	+
chr12	12111448	12112350	enhancer	80	+
chr12	12121948	12122550	enhancer	85	+
chr12	12132348	12135900	enhancer	1637	+
chr12	92423698	92424900	enhancer	191	+
chr12	92425148	92426300	enhancer	140	+
chr12	92427248	92429950	enhancer	831	+
chr12	92439698	92440500	enhancer	87	+
chr12	92452198	92454150	enhancer	181	+
chr12	92457948	92459650	enhancer	222	+
chr12	92468998	92469850	enhancer	87	+
chr12	92473698	92474600	enhancer	92	+
chr12	92478148	92478700	enhancer	51	+
chr12	92601598	92603950	enhancer	375	+
chr12	92754048	92759050	enhancer	3294	+
chr12	92759298	92759900	enhancer	96	+
chr12	92791998	92795000	enhancer	859	+
chr12	92795898	92799200	enhancer	2035	+
chr12	92801448	92802650	enhancer	170	+
chr12	92809698	92811300	enhancer	276	+
chr12	92986498	92988550	enhancer	381	+
chr12	93162598	93163800	enhancer	171	+
chr12	93177748	93178550	enhancer	77	+
chr12	93203498	93205350	enhancer	385	+
chr12	93315898	93316400	enhancer	52	+
chr12	93320248	93320605	enhancer	49	+
chr12	93453198	93455450	enhancer	429	+
chr12	93488648	93489700	enhancer	158	+
chr12	93491898	93492400	enhancer	48	+
chr12	93500798	93501300	enhancer	45	+
chr12	93523798	93524950	enhancer	112	+
chr12	93528348	93530900	enhancer	663	+
chr12	93531148	93533400	enhancer	335	+
chr12	93557098	93558150	enhancer	137	+
chr12	93558448	93563150	enhancer	1780	+
chr12	93569698	93570250	enhancer	52	+
chr12	93577448	93579100	enhancer	676	+
chr12	93636448	93640700	enhancer	1873	+
chr12	93640998	93641750	enhancer	89	+
chr12	93642148	93643500	enhancer	202	+
chr12	93689998	93691950	enhancer	358	+
chr12	93751448	93752450	enhancer	84	+
chr12	93752698	93753200	enhancer	48	+
chr12	93774244	93775800	enhancer	272	+
chr12	93780998	93782350	enhancer	132	+
chr12	93783298	93784850	enhancer	164	+
chr12	93808898	93811150	enhancer	613	+
chr12	93814098	93815600	enhancer	187	+
chr12	93815898	93817500	enhancer	197	+
chr12	93818748	93821950	enhancer	461	+
chr12	109056648	109061950	enhancer	2234	+
chr12	109795848	109796550	enhancer	84	+
chr14	50107798	50108350	enhancer	51	+
chr14	50324148	50326100	enhancer	341	+
chr14	50327098	50331350	enhancer	1997	+
chr14	50334148	50337700	enhancer	904	+
chr14	50362234	50366900	enhancer	1007	+
chr14	50396598	50397800	enhancer	120	+
chr14	50487548	50489500	enhancer	226	+
chr14	68319698	68320700	enhancer	116	+
chr14	68428398	68430050	enhancer	320	+
chr14	68487148	68488700	enhancer	227	+
chr14	68647648	68649200	enhancer	252	+
chr14	68649398	68650400	enhancer	170	+
chr14	68675598	68679450	enhancer	1196	+
chr14	68681448	68683200	enhancer	309	+
chr14	68696748	68697300	enhancer	44	+
chr14	68697548	68700700	enhancer	977	+
chr14	68937398	68939300	enhancer	476	+
chr14	68942398	68944500	enhancer	669	+
chr14	68958248	68958800	enhancer	60	+
chr14	68961598	68963650	enhancer	302	+
chr14	68971548	68972200	enhancer	59	+
chr14	68972448	68974750	enhancer	837	+
chr14	68979048	68981500	enhancer	835	+
chr14	69129448	69131850	enhancer	541	+
chr14	69149148	69150100	enhancer	131	+
chr14	69150398	69153100	enhancer	440	+
chr14	69200698	69201200	enhancer	43	+
chr14	69252048	69255100	enhancer	405	+
chr14	69255648	69257283	enhancer	552	+
chr14	69307248	69307800	enhancer	43	+
chr16	85892998	85894750	enhancer	188	+
chr17	8483898	8484500	enhancer	58	+
chr17	8484898	8485550	enhancer	87	+
chr17	8707848	8713150	enhancer	2182	+
chr18	10559348	10560650	enhancer	279	+
chr18	10606598	10607300	enhancer	109	+
chr18	10608498	10609700	enhancer	167	+
chr18	10611948	10613650	enhancer	141	+
chr18	10625998	10626900	enhancer	156	+
chr18	10628398	10630600	enhancer	342	+
chr18	10684698	10686750	enhancer	368	+
chr18	10770698	10772150	enhancer	200	+
chr18	10837998	10839850	enhancer	254	+
chr18	10848398	10848900	enhancer	50	+
chr18	10849648	10850150	enhancer	53	+
chr18	10850448	10853200	enhancer	575	+
chr18	10973298	10974400	enhancer	170	+
chr18	10976348	10976950	enhancer	60	+
chr18	11077148	11079300	enhancer	334	+
chr18	11084498	11085150	enhancer	81	+
chr18	11089598	11090950	enhancer	222	+
chr18	11091448	11093100	enhancer	201	+
chr18	11093798	11094700	enhancer	81	+
chr18	11095148	11098300	enhancer	446	+
chr18	11143848	11146259	enhancer	257	+
chr18	60706898	60710300	enhancer	1037	+
chr18	60742098	60742800	enhancer	126	+
chr18	60744248	60746800	enhancer	835	+
chr18	60764898	60767250	enhancer	652	+
chr18	60772148	60775550	enhancer	1295	+
chr18	61015498	61016500	enhancer	95	+
chr19	15946798	15948500	enhancer	1031	+
chr19	16111998	16113450	enhancer	299	+
chr19	16289448	16290500	enhancer	79	+
chr19	16293148	16293700	enhancer	62	+
chr19	16313598	16314450	enhancer	94	+
chr19	16394498	16395000	enhancer	51	+
chr19	16438149	16439300	enhancer	127	+
chr19	16449398	16450500	enhancer	142	+
chr19	16452748	16453800	enhancer	397	+
chr19	16462048	16462800	enhancer	96	+
chr19	16475798	16479000	enhancer	1546	+
chr19	16481148	16484050	enhancer	978	+
chr19	16492398	16495000	enhancer	569	+
chr19	16509948	16510750	enhancer	84	+
chr19	16655762	16656750	enhancer	123	+
chr19	16657648	16659900	enhancer	400	+
chr19	16721398	16721900	enhancer	59	+
chr19	16727948	16729500	enhancer	152	+
chr19	16732748	16733250	enhancer	46	+
chr19	16733748	16735500	enhancer	197	+
chr19	16741798	16742700	enhancer	103	+
chr19	16743148	16743750	enhancer	86	+
chr2	64487398	64488600	enhancer	205	+
chr2	64510048	64511300	enhancer	298	+
chr2	64552648	64555700	enhancer	637	+
chr2	64753937	64754300	enhancer	68	+
chr2	64754698	64756100	enhancer	156	+
chr2	64758148	64760750	enhancer	301	+
chr2	64760948	64763050	enhancer	447	+
chr2	64764648	64765200	enhancer	79	+
chr2	64765398	64768350	enhancer	547	+
chr2	64768748	64769800	enhancer	84	+
chr2	64792748	64793800	enhancer	72	+
chr2	64808898	64811050	enhancer	485	+
chr2	64817698	64819950	enhancer	295	+
chr2	64908748	64909550	enhancer	77	+
chr2	64922498	64923900	enhancer	249	+
chr2	64924148	64928850	enhancer	2613	+
chr2	64930948	64932750	enhancer	251	+
chr2	64993748	64995900	enhancer	972	+
chr2	65046548	65048300	enhancer	427	+
chr2	65058048	65059500	enhancer	442	+
chr2	65066748	65068000	enhancer	261	+
chr2	65068548	65069350	enhancer	88	+
chr2	65086498	65091250	enhancer	1349	+
chr2	65091598	65092800	enhancer	341	+
chr2	196910348	196911650	enhancer	188	+
chr2	196911848	196912350	enhancer	64	+
chr2	196951448	196952000	enhancer	90	+
chr2	196965498	196967650	enhancer	357	+
chr2	197065148	197066250	enhancer	235	+
chr2	197069298	197070350	enhancer	79	+
chr2	197075598	197076050	enhancer	128	+
chr2	230864398	230865850	enhancer	231	+
chr2	231121548	231123100	enhancer	246	+
chr2	231131148	231134450	enhancer	634	+
chr2	231152648	231153200	enhancer	63	+
chr2	231182298	231184200	enhancer	423	+
chr2	231212048	231213750	enhancer	197	+
chr2	231335698	231338800	enhancer	601	+
chr2	231361048	231362050	enhancer	131	+
chr2	231369348	231369950	enhancer	49	+
chr2	231401248	231403250	enhancer	284	+
chr2	231406348	231407300	enhancer	114	+
chr2	231585848	231587200	enhancer	214	+
chr2	231587748	231588450	enhancer	68	+
chr2	231600298	231603900	enhancer	445	+
chr2	231623398	231624050	enhancer	69	+
chr2	231642448	231644550	enhancer	272	+
chr2	231658148	231659350	enhancer	208	+
chr2	231661198	231663100	enhancer	194	+
chr2	231670048	231670850	enhancer	66	+
chr20	52481598	52485000	enhancer	1981	+
chr20	52485748	52487650	enhancer	343	+
chr20	52487948	52489746	enhancer	625	+
chr20	52620998	52622300	enhancer	118	+
chr20	52632048	52632800	enhancer	60	+
chr20	52633098	52635450	enhancer	553	+
chr20	52659948	52661550	enhancer	129	+
chr20	52674898	52675400	enhancer	69	+
chr20	52679598	52681550	enhancer	473	+
chr20	52695098	52695900	enhancer	88	+
chr21	26766898	26770150	enhancer	982	+
chr21	26770548	26771150	enhancer	54	+
chr4	185365548	185366900	enhancer	145	+
chr4	185369598	185371200	enhancer	149	+
chr4	185374398	185375550	enhancer	263	+
chr4	185378898	185379450	enhancer	79	+
chr4	185381698	185382700	enhancer	118	+
chr4	185390398	185393224	enhancer	936	+
chr4	185427298	185428750	enhancer	256	+
chr4	185434448	185437400	enhancer	892	+
chr4	185454548	185460050	enhancer	2807	+
chr4	185504498	185505000	enhancer	54	+
chr4	185505198	185505700	enhancer	52	+
chr4	185537348	185538850	enhancer	207	+
chr4	185562198	185562950	enhancer	69	+
chr4	185564798	185568127	enhancer	430	+
chr5	88248548	88249200	enhancer	69	+
chr5	88361398	88362600	enhancer	260	+
chr5	88366248	88369400	enhancer	912	+
chr5	88375948	88377950	enhancer	278	+
chr5	88392548	88393850	enhancer	175	+
chr5	88523098	88529750	enhancer	2640	+
chr5	88563098	88565150	enhancer	424	+
chr5	88565398	88569400	enhancer	1321	+
chr5	88573548	88579800	enhancer	1380	+
chr5	88691598	88693650	enhancer	441	+
chr5	88728698	88736900	enhancer	2904	+
chr5	88737798	88738500	enhancer	54	+
chr5	88740248	88741750	enhancer	148	+
chr5	88909498	88910050	enhancer	54	+
chr5	89145848	89147000	enhancer	122	+
chr5	89225848	89227500	enhancer	285	+
chr5	89309498	89310035	enhancer	86	+
chr5	89316048	89318050	enhancer	358	+
chr5	89427098	89428550	enhancer	272	+
chr5	89634348	89634950	enhancer	60	+
chr5	130691448	130692400	enhancer	122	+
chr5	130693198	130694700	enhancer	207	+
chr5	130752248	130753500	enhancer	126	+
chr5	130755348	130755900	enhancer	64	+
chr5	130823298	130825950	enhancer	1003	+
chr5	130831348	130833000	enhancer	227	+
chr5	130840848	130841550	enhancer	79	+
chr5	130849648	130851300	enhancer	421	+
chr5	130867298	130868250	enhancer	127	+
chr5	130871848	130873250	enhancer	229	+
chr5	131007298	131010000	enhancer	417	+
chr5	131082948	131083450	enhancer	79	+
chr5	131093698	131094650	enhancer	93	+
chr5	131118798	131119850	enhancer	86	+
chr5	142629448	142632050	enhancer	441	+
chr5	142641698	142643400	enhancer	226	+
chr5	142664248	142664850	enhancer	51	+
chr5	142671798	142672450	enhancer	54	+
chr5	142692598	142693850	enhancer	195	+
chr5	142702248	142702900	enhancer	74	+
chr5	142725548	142726300	enhancer	70	+
chr5	142728698	142731300	enhancer	365	+
chr5	142731948	142735500	enhancer	573	+
chr5	142740248	142740800	enhancer	52	+
chr5	142894598	142895200	enhancer	56	+
chr5	142971998	142975800	enhancer	571	+
chr5	142984648	142986700	enhancer	507	+
chr5	143021348	143022050	enhancer	68	+
chr5	143136548	143140650	enhancer	870	+
chr5	143154748	143155250	enhancer	44	+
chr5	143171348	143172350	enhancer	242	+
chr5	143185698	143186800	enhancer	156	+
chr5	143207898	143208650	enhancer	98	+
chr6	11655948	11656450	enhancer	66	+
chr6	11785098	11788050	enhancer	761	+
chr6	11875598	11879400	enhancer	1454	+
chr6	11975848	11977400	enhancer	277	+
chr6	11978198	11979350	enhancer	172	+
chr6	12232448	12234700	enhancer	272	+
chr6	14728998	14730650	enhancer	357	+
chr6	14733398	14734000	enhancer	63	+
chr6	14734248	14736400	enhancer	379	+
chr6	14743148	14744300	enhancer	124	+
chr6	14749098	14749800	enhancer	54	+
chr6	14875248	14878550	enhancer	1252	+
chr6	14910398	14912500	enhancer	836	+
chr6	14957548	14958450	enhancer	100	+
chr6	15023048	15024250	enhancer	437	+
chr6	15048248	15048800	enhancer	66	+
chr6	15184298	15184950	enhancer	49	+
chr6	15612598	15613300	enhancer	76	+
chr6	15621248	15622650	enhancer	336	+
chr6	15653548	15654650	enhancer	154	+
chr6	15658348	15659450	enhancer	158	+
chr6	26120048	26121630	enhancer	231	+
chr6	26126871	26127950	enhancer	229	+
chr6	26276998	26277650	enhancer	46	+
chr6	26281298	26282000	enhancer	57	+
chr6	26304348	26305950	enhancer	378	+
chr6	26310298	26310800	enhancer	56	+
chr6	26311598	26312650	enhancer	142	+
chr6	26321648	26322700	enhancer	202	+
chr6	26336648	26337250	enhancer	43	+
chr6	26358848	26359800	enhancer	115	+
chr6	26360598	26361250	enhancer	58	+
chr6	26445348	26446950	enhancer	220	+
chr6	26463698	26464850	enhancer	166	+
chr6	26472598	26475850	enhancer	2413	+
chr6	26477248	26478150	enhancer	82	+
chr6	26532748	26533900	enhancer	200	+
chr6	26550348	26551150	enhancer	179	+
chr6	26553148	26555200	enhancer	409	+
chr6	26572248	26572850	enhancer	91	+
chr6	26577098	26577650	enhancer	43	+
chr6	27019448	27020250	enhancer	114	+
chr6	27020448	27021900	enhancer	218	+
chr6	27144498	27146600	enhancer	563	+
chr6	27155698	27156800	enhancer	337	+
chr6	27218448	27219650	enhancer	249	+
chr6	27255898	27256550	enhancer	65	+
chr6	27438298	27438395	enhancer	10	+
chr6	27445998	27447750	enhancer	697	+
chr6	27470248	27471400	enhancer	113	+
chr6	27486348	27487250	enhancer	157	+
chr6	27512698	27513200	enhancer	65	+
chr6	27520048	27521100	enhancer	92	+
chr6	27559948	27561400	enhancer	142	+
chr6	27567548	27570150	enhancer	477	+
chr6	27637198	27638250	enhancer	127	+
chr6	27638598	27641150	enhancer	736	+
chr6	27641348	27642200	enhancer	65	+
chr6	27646948	27648750	enhancer	373	+
chr6	27654848	27656300	enhancer	312	+
chr6	27661098	27662450	enhancer	389	+
chr6	27686948	27687450	enhancer	73	+
chr6	27687648	27688900	enhancer	121	+
chr6	27698348	27698850	enhancer	40	+
chr6	27705748	27706800	enhancer	252	+
chr6	27719748	27722400	enhancer	686	+
chr6	27724898	27725750	enhancer	192	+
chr6	27727498	27729600	enhancer	334	+
chr6	27744398	27745550	enhancer	291	+
chr6	27822148	27822750	enhancer	59	+
chr6	27829198	27830604	enhancer	153	+
chr6	27863701	27866500	enhancer	422	+
chr6	27869898	27871450	enhancer	275	+
chr7	73426898	73428200	enhancer	336	+
chr7	73505798	73510200	enhancer	1997	+
chr7	73513848	73516350	enhancer	568	+
chr7	73591204	73591550	enhancer	36	+
chr7	73592998	73593550	enhancer	48	+
chr9	4762048	4763600	enhancer	232	+
chr9	4796998	4798750	enhancer	232	+
chr9	4812048	4813300	enhancer	261	+
chr9	4813848	4817050	enhancer	1233	+
chr9	4821498	4822750	enhancer	109	+
chr9	4935648	4940000	enhancer	1237	+
chr9	4943998	4944950	enhancer	105	+
chr9	4970498	4972150	enhancer	396	+
chr9	4982148	4982742	enhancer	120	+
chr9	4987848	4988600	enhancer	106	+
chr9	5363548	5365300	enhancer	170	+
chr9	5696398	5697550	enhancer	136	+
chr9	5718598	5719100	enhancer	67	+
chr9	36877298	36879800	enhancer	309	+
chr9	36885798	36886950	enhancer	92	+
chr9	36904648	36905550	enhancer	79	+
chr9	36928698	36930000	enhancer	194	+
chr9	36934498	36937000	enhancer	449	+
chr9	36937648	36939300	enhancer	149	+
chr9	36946048	36947100	enhancer	144	+
chr9	36968698	36969700	enhancer	104	+
chr9	37065298	37065800	enhancer	50	+
chr9	37066198	37066900	enhancer	70	+
chr9	37074648	37076000	enhancer	200	+
chr9	37082391	37082800	enhancer	52	+
chr9	37083048	37084100	enhancer	99	+
chr9	37162998	37163850	enhancer	105	+
chr9	37236698	37238300	enhancer	224	+
chr9	37251198	37251700	enhancer	48	+
chrX	13212648	13213200	enhancer	56	+
chrX	13226698	13227200	enhancer	40	+
chrX	13362998	13363800	enhancer	85	+
chrX	13490348	13493100	enhancer	1064	+
chrX	13504698	13506650	enhancer	633	+
chrX	19572748	19574650	enhancer	174	+
chrX	19581248	19582650	enhancer	173	+
chrX	19584448	19585400	enhancer	148	+
chrX	19628998	19630150	enhancer	100	+
chrX	19630348	19631250	enhancer	111	+
chrX	19645748	19646450	enhancer	56	+
chrX	19647148	19649400	enhancer	440	+
chrX	19649698	19650450	enhancer	59	+
chrX	19657298	19657900	enhancer	62	+
chrX	19700398	19701150	enhancer	92	+
chr1	27152448	27153350	promoter	278	+
chr1	27153548	27154500	promoter	240	+
chr1	27154698	27155698	promoter	280	+
chr1	27190448	27193050	promoter	2056	+
chr1	27215648	27217450	promoter	601	+
chr1	27225698	27227550	promoter	429	+
chr1	27247748	27249700	promoter	576	+
chr1	27479198	27480250	promoter	121	+
chr1	27480498	27482400	promoter	570	+
chr1	27561598	27562950	promoter	279	+
chr1	27648398	27650250	promoter	642	+
chr1	27667398	27670150	promoter	531	+
chr1	27814248	27819167	promoter	2600	+
chr1	27950250	27950500	promoter	26	+
chr1	27950698	27953950	promoter	2289	+
chr1	27955148	27955604	promoter	70	+
chr1	27959226	27962350	promoter	1514	+
chr1	27962798	27963550	promoter	109	+
chr1	27997748	27999500	promoter	413	+
chr1	28051548	28052100	promoter	87	+
chr1	28052648	28053450	promoter	241	+
chr1	28098598	28101700	promoter	1575	+
chr1	28156298	28159050	promoter	911	+
chr1	28196553	28196600	promoter	12	+
chr1	28198948	28201552	promoter	1452	+
chr1	28239898	28241200	promoter	617	+
chr1	28286048	28286600	promoter	65	+
chr1	28411598	28415750	promoter	1129	+
chr1	28497848	28502150	promoter	744	+
chr1	28502348	28502950	promoter	80	+
chr1	28503148	28503800	promoter	117	+
chr1	160173648	160177500	promoter	1626	+
chr1	160229598	160233950	promoter	2047	+
chr1	160253798	160254900	promoter	254	+
chr1	160310498	160311000	promoter	63	+
chr1	160311698	160314500	promoter	1462	+
chr1	160315798	160317600	promoter	289	+
chr1	160488548	160493400	promoter	2264	+
chr1	160546805	160549950	promoter	1331	+
chr1	160614580	160619579	promoter	2858	+
chr1	160676098	160683700	promoter	7101	+
chr1	160707598	160711574	promoter	1896	+
chr1	160765198	160767800	promoter	607	+
chr1	206943338	206948300	promoter	1930	+
chr1	207092734	207097876	promoter	5405	+
chr1	207140098	207141800	promoter	314	+
chr1	207143848	207144350	promoter	59	+
chr1	207222848	207225000	promoter	485	+
chr1	207226048	207227100	promoter	89	+
chr1	207494248	207496350	promoter	854	+
chr1	207627598	207630200	promoter	369	+
chr1	207669348	207670000	promoter	68	+
chr1	234742770	234745350	promoter	1923	+
chr1	234745748	234747769	promoter	1458	+
chr1	235290398	235292700	promoter	1083	+
chr1	235323498	235325350	promoter	847	+
chr10	63658511	63663510	promoter	3123	+
chr10	74032248	74036174	promoter	2350	+
chr10	74113048	74115250	promoter	1059	+
chr10	74384748	74386450	promoter	277	+
chr10	74451798	74453100	promoter	240	+
chr10	74453948	74454700	promoter	68	+
chr10	74853798	74857900	promoter	1810	+
chr10	74869898	74871650	promoter	392	+
chr10	74926948	74928650	promoter	807	+
chr11	64780648	64782500	promoter	1051	+
chr11	64794748	64796150	promoter	221	+
chr11	64806098	64806600	promoter	78	+
chr11	64807798	64809500	promoter	546	+
chr11	64823048	64823650	promoter	46	+
chr11	64847648	64849450	promoter	172	+
chr11	64849948	64852650	promoter	1065	+
chr11	64863148	64864650	promoter	355	+
chr11	64879348	64880750	promoter	365	+
chr11	64883998	64885150	promoter	455	+
chr11	64887948	64890850	promoter	1188	+
chr11	64898598	64903500	promoter	2830	+
chr11	64936398	64937200	promoter	159	+
chr11	64947998	64950600	promoter	853	+
chr11	65028598	65030600	promoter	1352	+
chr11	65082398	65083150	promoter	118	+
chr11	65100898	65102800	promoter	812	+
chr11	65148148	65151050	promoter	2207	+
chr11	65151298	65153100	promoter	307	+
chr11	65153498	65155150	promoter	818	+
chr11	65155798	65156538	promoter	99	+
chr11	65187767	65192766	promoter	4695	+
chr11	65209427	65212350	promoter	964	+
chr11	65262731	65267730	promoter	5651	+
chr11	65290548	65291700	promoter	155	+
chr11	65292648	65293700	promoter	278	+
chr11	65336048	65338550	promoter	1108	+
chr11	65341148	65346400	promoter	2700	+
chr11	65379298	65384050	promoter	1770	+
chr11	65384548	65385050	promoter	54	+
chr11	67034148	67036402	promoter	1816	+
chr11	67054260	67056650	promoter	1937	+
chr11	67056998	67058300	promoter	329	+
chr11	67084248	67085550	promoter	464	+
chr11	67118798	67123250	promoter	3468	+
chr11	67123498	67123550	promoter	13	+
chr11	67158448	67160400	promoter	662	+
chr11	67167598	67173909	promoter	2597	+
chr11	67194898	67196800	promoter	706	+
chr11	67202652	67206900	promoter	3304	+
chr11	67208482	67208900	promoter	66	+
chr11	67211048	67212900	promoter	599	+
chr11	67213198	67213761	promoter	89	+
chr11	67235648	67237600	promoter	439	+
chr11	67249498	67255900	promoter	2887	+
chr11	67272148	67273650	promoter	397	+
chr11	67274798	67276400	promoter	674	+
chr11	67350098	67357450	promoter	2731	+
chr11	67373698	67375150	promoter	403	+
chr11	67380348	67382700	promoter	1896	+
chr11	67396248	67397600	promoter	422	+
chr11	67397848	67398450	promoter	133	+
chr11	67412798	67418800	promoter	1578	+
chr11	67572298	67573450	promoter	367	+
chr11	67769198	67772450	promoter	920	+
chr11	67797448	67799250	promoter	575	+
chr11	67804198	67804900	promoter	85	+
chr11	67805648	67809850	promoter	2388	+
chr11	67885948	67889900	promoter	1306	+
chr11	120894648	120895550	promoter	199	+
chr11	121162498	121164650	promoter	1066	+
chr11	121320410	121325409	promoter	2740	+
chr12	11698462	11700200	promoter	876	+
chr12	11801348	11811200	promoter	5955	+
chr12	92537172	92539500	promoter	1297	+
chr12	92539898	92541950	promoter	1003	+
chr12	92812948	92815550	promoter	505	+
chr12	93095498	93097550	promoter	494	+
chr12	93320248	93323900	promoter	1542	+
chr12	93770998	93775800	promoter	1810	+
chr12	108952798	108958791	promoter	3251	+
chr12	109025169	109030168	promoter	2268	+
chr12	109122794	109126300	promoter	1099	+
chr12	109218826	109221350	promoter	790	+
chr12	109248858	109252700	promoter	1264	+
chr12	109253848	109253857	promoter	5	+
chr12	109490198	109492500	promoter	771	+
chr12	109529598	109531600	promoter	436	+
chr12	109534898	109536850	promoter	464	+
chr14	50153648	50155250	promoter	433	+
chr14	50233698	50236300	promoter	1295	+
chr14	50318148	50320150	promoter	1001	+
chr14	50358098	50366900	promoter	4183	+
chr14	50580796	50581600	promoter	97	+
chr14	50582048	50583950	promoter	563	+
chr14	68285948	68287300	promoter	382	+
chr14	69255648	69264800	promoter	6170	+
chr16	85932348	85935271	promoter	930	+
chr17	8338598	8341400	promoter	819	+
chr17	8648598	8649500	promoter	129	+
chr17	8768493	8772750	promoter	1818	+
chr17	8866523	8870900	promoter	1115	+
chr17	8871098	8871522	promoter	52	+
chr18	11143848	11150850	promoter	1905	+
chr18	60984112	60988850	promoter	1816	+
chr18	61032748	61035500	promoter	769	+
chr18	61088248	61090650	promoter	950	+
chr19	16180798	16180814	promoter	5	+
chr19	16186098	16189632	promoter	3849	+
chr19	16221698	16222250	promoter	145	+
chr19	16222448	16224987	promoter	1475	+
chr19	16244698	16245900	promoter	262	+
chr19	16246148	16246950	promoter	96	+
chr19	16295698	16296950	promoter	352	+
chr19	16307698	16309550	promoter	715	+
chr19	16436648	16439300	promoter	291	+
chr19	16581448	16582650	promoter	286	+
chr19	16582848	16583450	promoter	167	+
chr19	16607248	16607750	promoter	46	+
chr19	16652048	16654900	promoter	1100	+
chr19	16655148	16656750	promoter	199	+
chr19	16681848	16684000	promoter	559	+
chr19	16737748	16738800	promoter	509	+
chr19	16739148	16741250	promoter	1274	+
chr19	16769698	16774250	promoter	1736	+
chr2	64749998	64754300	promoter	2442	+
chr2	64832498	64835600	promoter	988	+
chr2	64835998	64836550	promoter	118	+
chr2	64878545	64880950	promoter	840	+
chr2	64881148	64883544	promoter	864	+
chr2	197033835	197036250	promoter	1228	+
chr2	230931848	230932700	promoter	133	+
chr2	231082326	231085550	promoter	1113	+
chr2	231089098	231092942	promoter	1089	+
chr2	231190948	231193050	promoter	1108	+
chr2	231278448	231283368	promoter	2753	+
chr2	231576898	231580300	promoter	1040	+
chr20	52197135	52202134	promoter	1474	+
chr20	52487948	52490200	promoter	711	+
chr21	26801512	26802250	promoter	165	+
chr21	26932048	26936954	promoter	3866	+
chr21	26943790	26948789	promoter	1758	+
chr21	26978898	26980550	promoter	516	+
chr21	27011798	27012450	promoter	164	+
chr21	27105598	27109750	promoter	2332	+
chr4	185390398	185398050	promoter	4351	+
chr4	185564798	185571600	promoter	1978	+
chr4	185653648	185656100	promoter	740	+
chr5	88117243	88122242	promoter	2623	+
chr5	88176782	88181781	promoter	3579	+
chr5	89309498	89312100	promoter	568	+
chr5	130597748	130602199	promoter	2180	+
chr5	130969348	130972950	promoter	2869	+
chr5	131130648	131133450	promoter	1205	+
chr5	142780753	142785750	promoter	3653	+
chr5	142812576	142814950	promoter	1186	+
chr5	142815148	142815700	promoter	107	+
chr6	12010222	12011600	promoter	1746	+
chr6	12012198	12015221	promoter	1340	+
chr6	12289698	12291050	promoter	187	+
chr6	12291848	12292400	promoter	40	+
chr6	15244848	15248400	promoter	1180	+
chr6	15248998	15249024	promoter	4	+
chr6	26043048	26047300	promoter	2661	+
chr6	26047848	26048136	promoter	27	+
chr6	26054198	26058500	promoter	3052	+
chr6	26087348	26089100	promoter	324	+
chr6	26102798	26105300	promoter	794	+
chr6	26120048	26127950	promoter	3225	+
chr6	26155348	26160846	promoter	2905	+
chr6	26183348	26186050	promoter	633	+
chr6	26186803	26191100	promoter	1506	+
chr6	26196963	26202284	promoter	2229	+
chr6	26202371	26207350	promoter	2779	+
chr6	26215198	26219645	promoter	1398	+
chr6	26222881	26225250	promoter	1222	+
chr6	26232715	26236550	promoter	2795	+
chr6	26237398	26237714	promoter	25	+
chr6	26239848	26241850	promoter	857	+
chr6	26248398	26253000	promoter	2108	+
chr6	26253198	26253800	promoter	56	+
chr6	26269698	26275500	promoter	3666	+
chr6	26283298	26286850	promoter	2119	+
chr6	26364098	26367050	promoter	993	+
chr6	26382598	26384250	promoter	543	+
chr6	26401448	26403050	promoter	385	+
chr6	26421048	26422350	promoter	264	+
chr6	26439648	26442400	promoter	876	+
chr6	26457298	26459500	promoter	661	+
chr6	26520448	26523200	promoter	1219	+
chr6	26536298	26539500	promoter	1775	+
chr6	26595898	26598000	promoter	547	+
chr6	26659148	26660300	promoter	253	+
chr6	26987248	26988650	promoter	396	+
chr6	27098074	27103314	promoter	3001	+
chr6	27104586	27109585	promoter	2085	+
chr6	27112298	27116300	promoter	2041	+
chr6	27356148	27357200	promoter	188	+
chr6	27438298	27441800	promoter	844	+
chr6	27773208	27785319	promoter	5157	+
chr6	27789401	27793500	promoter	1701	+
chr6	27796804	27799050	promoter	1065	+
chr6	27799298	27800150	promoter	354	+
chr6	27801698	27801803	promoter	12	+
chr6	27803616	27808200	promoter	3843	+
chr6	27829198	27842800	promoter	6716	+
chr6	27856198	27866500	promoter	4152	+
chr7	73498348	73499400	promoter	303	+
chr7	73587548	73589750	promoter	680	+
chr7	73590698	73591550	promoter	96	+
chr7	73622948	73626584	promoter	2685	+
chr7	73667348	73671236	promoter	1377	+
chr7	73701398	73704850	promoter	1098	+
chr9	4792798	4795200	promoter	639	+
chr9	4982148	4987450	promoter	2087	+
chr9	5436598	5439400	promoter	1888	+
chr9	5448001	5453000	promoter	2565	+
chr9	5508498	5513042	promoter	1671	+
chr9	5626825	5631450	promoter	3630	+
chr9	5631698	5631824	promoter	18	+
chr9	37031975	37036974	promoter	3597	+
chr9	37079148	37081400	promoter	1034	+
chr9	37081798	37082800	promoter	111	+
chr9	37119748	37122966	promoter	1307	+
chrX	12990723	12990850	promoter	45	+
chrX	12991048	12995723	promoter	2579	+
chrX	13063848	13064750	promoter	134	+
chrX	19816598	19819850	promoter	497	+
chrX	19903243	19905700	promoter	711	+
chrX	19905898	19906800	promoter	262	+
chrX	19907048	19908200	promoter	129	+
chrX	20158448	20159900	promoter	501	+
chrX	20160148	20160750	promoter	163	+
chr1	27147398	27167200	SE	3523	+
chr1	27729548	27819650	SE	12204	+
chr1	27924298	27959225	SE	5796	+
chr1	27976748	27990100	SE	4518	+
chr1	28189448	28221250	SE	8340	+
chr1	160397598	160459300	SE	9333	+
chr1	160508648	160546804	SE	6023	+
chr1	160574348	160656200	SE	15438	+
chr1	160695048	160771350	SE	10083	+
chr1	206876498	206917150	SE	4180	+
chr1	206939698	206990850	SE	6065	+
chr1	207080148	207106600	SE	9664	+
chr1	234734348	234760300	SE	6156	+
chr1	235060848	235124250	SE	15913	+
chr1	235140248	235187200	SE	10567	+
chr10	63656998	63665750	SE	3658	+
chr10	63693548	63705750	SE	3573	+
chr10	63718648	63815400	SE	16915	+
chr10	74003998	74023600	SE	6325	+
chr10	74036175	74059350	SE	4510	+
chr10	74077998	74105000	SE	6913	+
chr11	65156539	65209426	SE	14146	+
chr11	65222048	65275500	SE	16476	+
chr11	67030198	67054259	SE	6597	+
chr11	67111748	67125000	SE	4152	+
chr11	67163998	67177850	SE	4311	+
chr11	67200948	67233350	SE	6443	+
chr11	121287648	121392900	SE	13884	+
chr11	121407798	121464900	SE	7959	+
chr12	11697298	11734850	SE	9037	+
chr12	11855398	11993250	SE	43844	+
chr12	12159348	12189400	SE	5878	+
chr12	92517698	92581100	SE	8696	+
chr12	92824848	92901150	SE	25958	+
chr12	92930498	92964650	SE	14089	+
chr12	93364248	93404000	SE	5449	+
chr12	108933398	108970450	SE	11266	+
chr12	109003148	109036250	SE	6450	+
chr12	109075598	109122793	SE	5198	+
chr12	109216048	109256200	SE	5785	+
chr14	50426048	50445250	SE	4635	+
chr14	50458548	50471200	SE	4910	+
chr14	50503948	50532750	SE	6576	+
chr14	50547148	50580795	SE	4691	+
chr14	68714548	68809500	SE	21169	+
chr14	68825398	68851650	SE	4786	+
chr14	68866098	68887600	SE	6571	+
chr14	69273248	69290000	SE	5701	+
chr16	85921998	85952050	SE	4106	+
chr16	85968598	86003750	SE	3890	+
chr16	86017798	86045700	SE	7159	+
chr17	8746998	8768492	SE	8013	+
chr17	8794698	8806300	SE	3799	+
chr17	8822048	8889600	SE	10516	+
chr18	10871398	10899750	SE	3611	+
chr18	10917348	10958250	SE	9943	+
chr18	11002248	11057550	SE	5635	+
chr18	60798398	60903000	SE	21681	+
chr18	60920398	60990350	SE	8587	+
chr19	16180815	16195450	SE	6829	+
chr19	16215098	16232450	SE	5957	+
chr19	16249898	16267850	SE	4045	+
chr19	16546398	16569700	SE	6141	+
chr19	16691448	16706650	SE	8726	+
chr2	64428798	64455900	SE	5263	+
chr2	64862748	64895500	SE	8779	+
chr2	64950748	64980000	SE	5737	+
chr2	197014348	197048250	SE	6587	+
chr2	197097548	197164200	SE	3703	+
chr2	231066598	231100150	SE	3624	+
chr2	231275798	231322650	SE	7434	+
chr2	231429248	231480500	SE	12608	+
chr2	231500598	231534750	SE	7054	+
chr20	52195098	52279650	SE	19395	+
chr20	52301798	52376950	SE	11294	+
chr20	52431298	52464800	SE	4067	+
chr20	52508048	52566450	SE	11771	+
chr21	26787948	26801511	SE	8805	+
chr21	26827098	26839550	SE	7609	+
chr21	26856698	26885650	SE	8385	+
chr21	26936955	26951150	SE	5364	+
chr4	185184198	185213150	SE	17092	+
chr4	185230698	185277350	SE	17950	+
chr4	185296648	185348750	SE	7588	+
chr5	88025648	88066550	SE	8327	+
chr5	88079898	88141800	SE	10419	+
chr5	88168798	88187150	SE	8919	+
chr5	88595898	88616550	SE	7480	+
chr5	88635598	88652300	SE	4287	+
chr5	130542648	130567000	SE	5374	+
chr5	130580948	130626050	SE	9189	+
chr5	130708448	130732600	SE	5546	+
chr5	130966598	130984050	SE	3678	+
chr5	142584148	142612050	SE	13175	+
chr5	142768548	142812575	SE	8033	+
chr6	11699948	11745050	SE	5957	+
chr6	11823698	11855800	SE	6558	+
chr6	12008248	12084700	SE	13993	+
chr6	12103498	12133650	SE	4639	+
chr6	15249025	15367750	SE	17038	+
chr6	15384698	15458450	SE	5036	+
chr6	26048137	26066800	SE	3600	+
chr6	26160847	26202370	SE	8467	+
chr6	26219646	26237950	SE	4600	+
chr6	27094298	27125900	SE	9221	+
chr6	27759198	27803615	SE	10323	+
chr7	73626585	73656600	SE	4115	+
chr7	73671237	73735500	SE	6785	+
chr8	128190348	128263650	SE	16621	+
chr8	128298998	128321300	SE	7976	+
chr9	5446248	5494600	SE	7478	+
chr9	5513043	5537350	SE	3560	+
chr9	5553798	5633750	SE	13113	+
chr9	36987448	37038050	SE	19944	+
chr9	37122967	37148050	SE	4471	+
chr9	37177348	37213400	SE	5350	+
chr9	37281398	37342950	SE	9128	+
chr9	37356748	37415750	SE	17672	+
chrX	12964498	13078500	SE	26620	+
chrX	13091898	13112600	SE	12692	+
chrX	13270748	13284200	SE	3566	+
chrX	19746548	19832100	SE	11620	+
chrX	19850998	19909000	SE	10702	+
